# Demethylating agents drive PARP inhibitor resistance in ovarian carcinomas with *BRCA1* gene silencing

**DOI:** 10.1101/2025.04.07.647418

**Authors:** Ksenija Nesic, Franziska Geissler, Lijun Xu, Elizabeth Kyran, Sally Beard, Cassandra J. Vandenberg, Brett Liddell, Sam W.Z. Olechnowicz, Monique Topp, Orla McNally, Gayanie Ratnayake, Nadia Traficante, Australian Ovarian Cancer Study, Anna DeFazio, David D. L. Bowtell, Tony Pappenfuss, Fan Zhang, Alexander Dobrovic, Nicola Waddell, Clare L. Scott, Olga Kondrashova, Matthew J. Wakefield

## Abstract

DNA methyltransferase 1 inhibitor (DNMT1i) therapy is a promising option for increasing immune response as part of combination cancer therapy. High-grade serous ovarian carcinoma (HGSOC) is a highly aggressive cancer with poor survival outcomes, where DNMT1i therapy is being increasingly explored. HGSOC with epigenetically silenced *BRCA1* has been shown to respond to PARP inhibitor (PARPi) treatment – a core targeted therapy for HGSOC. However, loss of silencing of even a single *BRCA1* allele causes PARPi and platinum chemotherapy resistance. We tested whether *BRCA1* silencing was robust to DNMT1i therapy, or would be reversed, thus driving PARPi resistance.

We previously generated two homozygously silenced *BRCA1* HGSOC cell lines: WEHI-CS62 and an OVCAR8 derivative. DNMT1i treatment caused sustained *BRCA1* promoter methylation loss, gene re-expression and PARPi resistance in both of these silenced *BRCA1* lines, but not in mutated *BRCA1/2* or *RAD51C* lines. Methylation arrays confirmed transient global CpG methylation losses following DNMT1i. CRISPR deletion of the re-expressed *BRCA1* copy in WEHI-CS62 restored silencing and PARPi sensitivity. Furthermore, DNMT1i treatment of a silenced *BRCA1* PDX caused heterogeneous *BRCA1* promoter methylation loss.

In summary, DNMT1 inhibitors caused sustained reduction of *BRCA1* promoter methylation in HGSOC cells. This resulted in *BRCA1* re-expression and PARP inhibitor resistance, presenting a significant risk for up to 17% of HGSOC patients with *BRCA1* gene silencing who could benefit from PARP inhibitor therapy. We conclude that DNA demethylation therapy should be avoided for HGSOC patients with epigenetically silenced *BRCA1*.
