## Supplementary Tables for "Demethylating agents drive PARP inhibitor resistance in ovarian carcinomas with *BRCA1* gene silencing"

### Sheet: Table S1 - p values 62
Supplementary Table S1. P values of unpaired t test (two-tailed) for WEHI-CS62 ddPCR and RT-qPCR results. Corresponds to data presented in Figure 1A-B. Each condition is compared to DMSO control for that given timepoint. GSK = GSK3484862; 0D = 0 days post-DNMTi; 7D = 7 days post-DNMTi.
Assay	Timepoint	GSK 10uM	GSK 5uM	Decitabine 0.1uM
ddPCR	0D post-DNMTi	0.0029	0.0012	<0.0001
	7D + rucaparib	0.0007	0.0058	0.0001
	7D + DMSO	0.001	0.0064	0.0007
RT-qPCR	0D post-DNMTi	0.0337	0.0416	0.003
	7D + rucaparib	0.0022	0.0204	0.0105
	7D + DMSO	0.0014	0.0148	0.0148

### Sheet: Table S2 - p values ovcar8
Supplementary Table S2. P values of unpaired t test (two-tailed) for OVCAR8 ddPCR and RT-qPCR results. Corresponds to data presented in Supplementary Figure S1B and E. Each condition is compared to DMSO control for that given timepoint. GSK = GSK3484862; 0D = 0 days post-DNMTi; 7D = 7 days post-DNMTi.
Assay	Timepoint	GSK 10uM	Decitabine 0.1uM
ddPCR	0D post-DNMTi	<0.0001	0.0047
	7D + rucaparib	0.033	0.0701
	7D + DMSO	0.0103	0.0044
RT-qPCR	0D post-DNMTi	0.1746	0.0205
	7D + rucaparib	0.3036	0.3384
	7D + DMSO	0.198	0.2804

### Sheet: Table S3- cell seeds
Supplementary Table S3. Cell line seeding numbers for incucyte experiments. Cells seeded per well (384 well plates) for Incucyte live cell imaging experiments running over 14 days (imaging every 12 hours) using a confluence mask. meBRCA1= methylated BRCA1; KO = gene knock-out; LP = landing pad incorperation; HR = homologous recombination DNA repair
Cell line	HR status	Cell number seeded/well
PEO1	BRCA2 mutant	150
OVCAR8 2-130	Homozygous RAD51C KO	200
OVCAR8 H4 (LP)	Heterozygous meBRCA1	200
OVCAR8 H4-KO (LP)	Homozygous BRCA1 KO	250
OVCAR8 A6 (LP)	Heterozygous meBRCA1	100
OVCAR8 A6-meth (LP)	Homozygous meBRCA1	150
WEHICS62	Homozygous meBRCA1	200
HCC38	Heterozygous meBRCA1	200

### Sheet: Table S4 - PDX treatment data
Supplementary Table S4. PDX time to harvest (TTH) and P-values. P-values are calculated based on change from vehicle control using Log-Rank test. Values correspond to data presented in figure 4A-B. NA = not applicable.
	PDX #62		PDX #62 post-DNMT1i
Treatment	P value	TTH	P value	TTH
Vehicle	NA	25	NA	29
Cisplatin 4mg/kg	0.000305	102	NA	NA
Rucaparib 450mg/kg	0.000928	71	0.063914	57
Rucaparib 450mg/kg re-treatment	NA	NA	0.006342	99
DNMT1i 45mg/kg	0.03175	36	NA	NA

### Sheet: Table S5 - PDX tumour harvests
Supplementary Table S5. Individual post-DNMT1i PDX tumour harvest sizes and BRCA1 methyaltion results. The tumour harvest size (mm cubed), treatment, tumour size at harvest and method of harvest for analysis (fragment vs whole tumour digest) are presented here. RUC-RT = rucaparib 450 mg/kg re-treatment; RUC = standard rucaparib 450 mg/kg treatment. T1 = transplant/passage 1 tumour; T2 = transplan…
T1 DNMT1i-treated tumour number	T1 tumour volume at collection (mm3)	T1 days to harvest	% meBRCA1 loss detected in T1 tumour	T2 tumour number	T2 treatment	T2 days to harvest	Tumour volume at collection (mm3)	Method of tumour collection for analysis	% meBRCA1 loss detected in T2 tumour
258	825.81	53	0	1156	RUC-RT	81	700.02	Digest	0
				1157	RUC-RT	60	739.27	Digest	0.02
				1158	Untreated	40	727.73	Fragment	0.16
				1159	Vehicle	18	743.68	Fragment	0
				1160	Vehicle	60	617.08	Fragment	0
				1161	RUC-RT	71	798.34	Digest	0
207	933.97	36	0	988	RUC-RT	102	706.77	Digest	0
				989	Vehicle	32	894.72	Fragment	0
				990	RUC	53	772.82	Fragment	0
				991	Vehicle	22	823.65	Fragment	0
				992	RUC	81	946.1	Digest	0
				993	RUC-RT	106	651.44	Fragment	0
203	776.42	25	0	934	Vehicle	25	776.23	Fragment	0
				935	Vehicle	18	701.95	Fragment	0
				936	Vehicle	25	711.16	Fragment	0
				937	RUC	57	724.15	Fragment	0
				938	RUC-RT	99	843.83	Digest	0
				939	RUC	88	933.43	Fragment	0
